# High resolution, proteome-wide mapping of subcellular protein localization in plants

**DOI:** 10.64898/2026.02.27.708449

**Authors:** Monique van Schie, Mark Roosjen, Catherine Albrecht, Jarik van Marsdijk, Dolf Weijers

## Abstract

Protein function is intimately connected to subcellular localization, and experimental determination of protein localization is a key element of understanding biological roles. However, even in the best-studied model plants, such as *Arabidopsis thaliana*, a minority of proteins has an experimentally defined subcellular localization. We present an experimental strategy to globally map plant subcellular proteomes by mass spectrometry. We annotated subcellular localization of 7815 proteins in Arabidopsis roots, 4672 in Arabidopsis seedlings, and 2782 in the liverwort *Marchantia polymorpha*. By independent validation, we find that these annotations are highly predictive and can be integrated with other proteomics datasets. Cross-species comparisons reveal substantial global conservation of subcellular localization. Furthermore, we demonstrate that the same approach can be used to identify dynamically translocating proteins upon treatment or in a mutant. This work shows the power of global spatial proteome mapping in plants and offers an extensive resource for protein subcellular localization in plants.

**Highlights:**

- Optimized approach for global mapping of protein subcellular localization by differential centrifugation in plants
- Interactive resource of subcellular localization of plant proteins at unprecedented depth and resolution
- Cross-species comparison reveals that the plant subcellular proteome is deeply conserved
- Comparative subcellular proteomics of a Brefeldin A treatment and a *gnom* mutant robustly describes global shifts in protein localization
