## Supplementary material for "High resolution, proteome-wide mapping of subcellular protein localization in plants": Oligonucleotides

### Sheet: Sheet1
Primer Name	Primer sequence
MvSpr_003_UXS4fw	aacaaacagtattcaGTCGACATGGCGTCTGAGCTGACAAA
MvSpr_004_UXS4rv	cccttgctcaccatgGATCCCTCTGTTGATGATGAAGTGGTGGAAG
MvSpr_005_NERD1fw	aacaaacagtattcaGTCGACATGAGGAAACGCGATTTGGCTA
MvSpr_006_NERD1rv	cccttgctcaccatgGATCCAAAGCTAGATGATGGTCGAGGC
MvSpr_009_SEC1bfw	aacaaacagtattcaGTCGACATGTCCTTCTCCGATTCTGGATCG
MvSpr_010_SEC1brv	cccttgctcaccatgGATCCAATGACAATATCATCAAGTGAGATCTCCTC
MvSpr_011_Asterixfw	aacaaacagtattcaGTCGACATGTCTCACAGTCACGGGAACG
MvSpr_012_Asterixrv	cccttgctcaccatgGATCCTTTCTTTGTCGCGGGTCTGTTA
MvSpr_013_F15H21.4fw	aacaaacagtattcaGTCGACATGAGGAAGCTTAGTATTAGAGACTCCTTG
MvSpr_014_F15H21.4rv	cccttgctcaccatgGATCCAGCTCGTTGTGACCTTCTTTGTC
MvSpr_015_F21H23.16fw	aacaaacagtattcaGTCGACATGGCACTTGAATCAAATGCTCCAG
MvSpr_016_F21H23.16rv	cccttgctcaccatgGATCCACGGCTAGCTTCTACCGTACC
MvSpr_017_CML43fw	aacaaacagtattcaGTCGACATGGAGATCAATAACGAGAAGAAGAAACTCTC
MvSpr_018_CML43rv	cccttgctcaccatgGATCCAGAAGGAACAACAACAGTTTGCATC
MvSpr_031_LLRfw	aacaaacagtattcaGTCGACATGATTCTGGATTACATTATCATGGGAGGAGC
MvSpr_032_LLRrv	cccttgctcaccatgGATCCTTCAGGACGGAAGTTGACCAAGTT
MvSpr_033_GEMfw	aacaaacagtattcaGTCGACATGGAGCCGCCGAAGGGAGA
MvSpr_034_GEMrv	cccttgctcaccatgGATCCCACCGACCTTAAAGCACCGGCTTG
MvSpr_035_IBPfw	aacaaacagtattcaGTCGACATGGCGACTTCGTCACCGT
MvSpr_036_IBPrv	cccttgctcaccatgGATCCCAACATTCCAACTTTGTCAAAAGATTGGAG
MvSpr_037_CDKB2-2fw	aacaaacagtattcaGTCGACATGGACAACAATGGAGTTAAACCCGC
MvSpr_038_CDKB2-2rv	cccttgctcaccatgGATCCGAGAGAGGACTTGTCAGGCAAATC
MvSpr_039_CBSDUF7fw	aacaaacagtattcaGTCGACATGTCATCGGATATTCCGTGCTGC
MvSpr_040_CBSDUF7rv	cccttgctcaccatgGATCCTAAAGTTTGGGTGGACTCTTCATGTTTTGG
MvSpr_041_PQLOOPfw	aacaaacagtattcaGTCGACATGTTTCTCCACAGCAGTTTTAGAGATGG
MvSpr_042_PQLOOPrv	cccttgctcaccatgGATCCGACAGCTTCTGCGGTTTCATGC
MvSpr_043_F11F12.5fw	aacaaacagtattcaGTCGACATGGCGGACATCGACATCGC
MvSpr_044_F11F12.5rv	cccttgctcaccatgGATCCAGAAATTCCAATGGTTTTACCAAGAAGCCAG
MvSpr_045_At4g33625fw	aacaaacagtattcaGTCGACATGGATAGGACTGAGGAAATCGAAGAAT
MvSpr_046_At4g33625rv	cccttgctcaccatgGATCCCACGTCTTCGTCTCTACTCTGATGC
MvSpr_088_LOTfw	aacaaacagtattcaGTCGACATGCTATCATCAAGGTTTTCCTTTTTGGGG
MvSpr_089_LOTrv	cccttgctcaccatgGATCCGCTACGAATCCAAGACGGCT
MvSpr_092_Neurochondrinfw	aacaaacagtattcaGTCGACATGGCAGCAGCACCACAG
MvSpr_093_Neurochondrinrv	cccttgctcaccatgGATCCTTGCACAACGGGATGTTTCATAATGG
MvSpr_096_PUP18fw	aacaaacagtattcaGTCGACATGGAGATGACCGAAGCTTCCA
MvSpr_097_PUP18rv	cccttgctcaccatgGATCCAACGTCAATATTGTTCTCTGTTTGGTAAAG
MvSpr_098_RAF28fw	aacaaacagtattcaGTCGACATGCTTGAGAATCCAAAGTTCGATTTGC
MvSpr_099_RAF28rv	cccttgctcaccatgGATCCGTCGACTGTCATTGGTTGCGTC
MvSpr_122_PAMPa70fw	aacaaacagtattcaGTCGACATGGAGTTACTAACGACGGTCGC
MvSpr_123_PAMPa70rv	cccttgctcaccatgGATCCATGGGCCTTAAGCATCTCCTTGT
MvSpr_124_TMp1fw	aacaaacagtattcaGTCGACATGAAAAGTTATCCAATTGGATCGAGTAAG
MvSpr_125_TMp1rv	cccttgctcaccatgGATCCGCCCCATGGGAGAGAGCC
MvSpr_128_F8D20.260fw	aacaaacagtattcaGTCGACATGAGTTCTCAGATTTCGGAGATTGAA
MvSpr_129_F8D20.260rv	cccttgctcaccatgGATCCTGAGATACACCTCATGGAGAAACTTG
MvSpr_130_At5g23920fw	aacaaacagtattcaGTCGACATGTCGGAAGAAATACGAGAGAAAGA
MvSpr_131_At5g23920rv	cccttgctcaccatgGATCCATCATCTTTGTTATCACCGGAGAAGT
MvSpr_155_ERtmP_fw	aacaaacagtattcaGTCGACATGATCCACCTCCTTTACACAGTG
MvSpr_156_ERtmP_rv	cccttgctcaccatgGATCCCATACCCTTCTTTCCCTCAGGACTA
MvSpr_157_IPK2b_fw	aacaaacagtattcaGTCGACATGCTCAAGGTCCCTGAACACC
MvSpr_158_IPK2b_rv	cccttgctcaccatgGATCCGCGCCCGTTCTCAAGTAGG
MvSpr_159_IPSP_fw	aacaaacagtattcaGTCGACATGGGTCATGAATGGTATTTTTTTCAAAAC
MvSpr_160_IPSP_rv	cccttgctcaccatgGATCCGGGCTTGGCGTCTCCATCAA
MvSpr_161_IPTK4_fw	aacaaacagtattcaGTCGACATGAAAGGGGTTCTACTTGACGAA
MvSpr_162_IPTK4_rv	cccttgctcaccatgGATCCATGCTTCTCTTGGACATGTTGGTC
MvSpr_163_NPL43_fw	aacaaacagtattcaGTCGACATGATGATGCTCAGAATCCGAAGC
MvSpr_164_NPL43_rv	cccttgctcaccatgGATCCACAAGTGTTGGCCATTGATTCG
MvSpr_165_Wdrep_fw	aacaaacagtattcaGTCGACATGTCATCGATGACGGAGAAGGAG
MvSpr_166_Wdrep_rv	cccttgctcaccatgGATCCCCAGCCATACTTCTTGAAGAAGTCC
MvSpr_167_NRp_fw	aacaaacagtattcaGTCGACATGGGAATATATGGAGTGATGACAGG
MvSpr_168_NRp_rv	cccttgctcaccatgGATCCTTTAGAGATAGAATCGATGAGAAAGACACT
MvSpr_169_Remorin_fw	aacaaacagtattcaGTCGACATGGAGCCAAATATTCCGATCCAAA
MvSpr_170_Remorin_rv	cccttgctcaccatgGATCCGAAGCAGCTCAAAGATGACTTCTTG
MARPO_0009s0135_fw	ATGTCTGAAGATGAAAAACTACTCAAGGAATGTAAG
MARPO_0009s0135_rv	CACTAATACAGCAGGCTCTACAACACCG
MARPO_0136s0015_fw	ATGGCCGTCTCAGCCAAACCCGAGAAG
MARPO_0136s0015_rv	TGAGATCGAGTGGCGTCGCCTCCTGCCAC
MARPO_0218s0005_fw	ATGCTCGTGAGACCGAGGAGGTC
MARPO_0218s0005_rv	CTTTGGTATGACTTCGGTTGGCACTGTG
MARPO_0006s0141_fw	ATGATGGACAGGCATCCCGAGGTTG
MARPO_0006s0141_rv	AGGTTTACTCTCTAGCTCCGGAAG
MARPO_0018s0002_fw	ATGGAAGTGGATGCAGGCATGGGTG
MARPO_0018s0002_rv	AATCCAGGCTAAAGAACCACGATCACTAGGAG
MARPO_0021s0082_fw	ATGATCTCGAGGGGCTTGTTCGGGTG
MARPO_0021s0082_rv	GGAACTTCTATGTTGCCGAAGATTTCTATTG
MARPO_0030s0087_fw	ATGCCACCAAACTTCGATTTTGTGGATTG
MARPO_0030s0087_rv	GCTTACTTGCTCGCCAATCAGATCGAG
MARPO_0033s0154_fw	ATGAAGTCCATAAAAAAATTGATGCACTTTAACAG
MARPO_0033s0154_rv	GCGAGGGCCTAATGCGACCAG
MARPO_0040s0140_fw	ATGGGCTGCTTACAGTCGAAGCCCAAG
MARPO_0040s0140_rv	GCTGTACATGTTCTGTCTCTTCATGTCC
MARPO_0049s0040_fw	ATGGCGGATTCGGTCAATGCCATTC
MARPO_0049s0040_rv	AGCGGAGATAGGTTCATATGGGTAAG
MARPO_0067s0010_fw	ATGTGGAGAGGTGTAGCAGAAAAC
MARPO_0067s0010_rv	GTTCAAAGAAGCCCCCGACGTC
MARPO_0074s0067_fw	ATGGCTTGCATGAAATTGGGGTCCAAG
MARPO_0074s0067_rv	TGGTTGTCCAACCACAGAATTTGGGTTTC
MARPO_0100s0049_fw	ATGGCAAGATCCAGGTGCACAGC
MARPO_0100s0049_rv	GCCTCTACGAACACAAACACAAATGAATCGGCTC
MARPO_0109s0057_fw	ATGATATCCCAGGAGAAATTTGGTTTTAAGTCTGCAC
MARPO_0109s0057_rv	GGAGCAGCACAGGTTGGCGAAC
MARPO_0116s0039_fw	ATGGGGTGCGCTCACGGCAAG
MARPO_0116s0039_rv	AGCGCCAGCCTGCTGACTCTC
MARPO_0869s0001_fw	ATGAGGCGTTCGTCTTGTTTGGTCGG
MARPO_0869s0001_rv	CCTTCCTTGAGGGTTCACCAGCTG
MvSpr_182_MUB3.17_fw	aacaaacagtattcaGTCGACATGACCAAGTTCAGGAAGCTCGG
MvSpr_183_MUB3.17_rv	cccttgctcaccatgGATCCTAGGTCAGAATCAGAAGTTTTTTCCTCC
MvSpr_184_Acyl_Fw	aacaaacagtattcaGTCGACATGGCCTCAATTGTCGGAATTCG
MvSpr_185_Acyl_rv	cccttgctcaccatgGATCCGACGGTTGATCTGTATTCAAAACTTGATCC
MvSpr_190_NACA5_fw	aacaaacagtattcaGTCGACATGCCAGGAGCAATTGTGGAGG
MvSpr_191_NACA5_rv	cccttgctcaccatgGATCCTGTAGTGAGTTCCATAATGGCTGAAAC
MvSpr_192_NACA4_fw	aacaaacagtattcaGTCGACATGCCAGGTCCAGTTATTGAGGAAG
MvSpr_193_NACA4_rv	cccttgctcaccatgGATCCTGTAGTGAGTTCCATAATGGCGG
MvSpr_194_NACA3_fw	aacaaacagtattcaGTCGACATGACTGCCGAACAGAAAGTGGA
MvSpr_195_NACA3_rv	cccttgctcaccatgGATCCGGTGGTAAGCTCCATGATGGC
